# Measuring individual identity information in animal signals: Overview and performance of available identity metrics

**DOI:** 10.1101/546143

**Authors:** Pavel Linhart, Tomasz Osiejuk, Michal Budka, Martin Šálek, Marek Špinka, Richard Policht, Michaela Syrová, Daniel T. Blumstein

## Abstract

1. Identity signals have been studied for over 50 years but there is no consensus as to how to quantify individuality. While there are a variety of different metrics to quantify individual identity, or individuality, these methods remain un-validated and the relationships between them unclear.
2. We contrasted three univariate and four multivariate metrics (and their different computational variants) and evaluated their performance on simulated and empirical datasets.
3. Of the metrics examined, Beecher’s information statistic (H_S_) was the best one and could easily and reliably be converted into the commonly used discrimination score (and vice versa) after accounting for the number of individuals and calls per individual in a given dataset. Although Beecher’s information statistic is not entirely independent of sampling parameters, this problem can be removed by reducing the number of parameters or by increasing the number of individuals.
4. Because it is easily calculated, has superior performance, can be used to describe single variables or signal as a whole, and because it tells us the maximum number of individuals that can be discriminated given a set of measurements, we recommend that individuality should be quantified using Beecher’s information statistic.
