## Supplement 5 - Multivariate Metrics-data pooled or by single parameter changing for "Measuring individual identity information in animal signals: Overview and performance of available identity metrics"

### Sheet: all data pooled
pair	df	dfres	F	p	sigTukeys	firstsigTukey	lastsigTukey		settings:
DS X Individuality	4	99995	65999.5	0	all sig	1-0.01	10-5		idRange	c(0.01, 1, 2.5, 5, 10)
DS X Variables	4	99995	1220.27	0	all sig	4-2	10-8		pRange	c(2, 4, 6, 8, 10)
DS X Covariance	4	99995	2402.38	0	0.5-0.25 0.75-0.5 1-0.75	0.5-0.25	1-0.75		covRange	c(0, 0.25, 0.5, 0.75, 1)
DS X Individuals	7	99992	521.6	0	10-5 15-10 20-15 25-20 30-25 35-30	10-5	35-30		iRange	c(5, 10, 15, 20, 25, 30, 35, 40)
DS X Observations	4	99995	39.39	0	8-4	8-4	8-4		oRange	c(4, 8, 12, 16, 20)
HS X Individuality	4	99995	29269.4	0	all sig	1-0.01	10-5
HS X Variables	4	99995	3691.98	0	all sig	4-2	10-8
HS X Covariance	4	99995	2528.13	0	all sig	0.25-0	1-0.75
HS X Individuals	7	99992	108.74	0	10-5 15-10	10-5	15-10
HS X Observations	4	99995	0.01	1		no sig	no sig
MI X Individuality	4	99995	35939.7	0	all sig	1-0.01	10-5
MI X Variables	4	99995	1037.63	0	all sig	4-2	10-8
MI X Covariance	4	99995	1041.57	0	0.5-0.25 0.75-0.5 1-0.75	0.5-0.25	1-0.75
MI X Individuals	7	99992	4048.28	0	all sig	10-5	40-35
MI X Observations	4	99995	452.06	0	all sig	8-4	20-16
HM X Individuality	4	99995	1.83264e+07	0	all sig	1-0.01	10-5
HM X Variables	4	99995	0.01	1		no sig	no sig
HM X Covariance	4	99995	0	1		no sig	no sig
HM X Individuals	7	99992	0.01	1		no sig	no sig
HM X Observations	4	99995	0.01	1		no sig	no sig

### Sheet: Individuality changing
pair	df	dfres	F	p	sigTukeys	firstsigTukey	lastsigTukey		settings:
DS X Individuality	4	95	5618	0	1-0.01 2.5-1 5-2.5	1-0.01	5-2.5		idRange	c(0.01, 1, 2.5, 5, 10)
HS X Individuality	4	95	6023.87	0	all sig	1-0.01	10-5		pRange	c(6)
MI X Individuality	4	95	7450.94	0	1-0.01 2.5-1 5-2.5	1-0.01	5-2.5		covRange	c(0.5)
HM X Individuality	4	95	66581.1	0	all sig	1-0.01	10-5		iRange	c(20)
									oRange	c(12)

### Sheet: Variables changing
pair	df	dfres	F	p	sigTukeys	firstsigTukey	lastsigTukey		settings:
DS X Variables	4	95	1119.95	0	4-2 6-4 8-6	4-2	8-6		idRange	c(2.5)
HS X Variables	4	95	798.21	0	all sig	4-2	10-8		pRange	c(2, 4, 6, 8, 10)
MI X Variables	4	95	1062.45	0	all sig	4-2	10-8		covRange	c(0.5)
HM X Variables	4	95	1.78	0.14		no sig	no sig		iRange	c(20)
									oRange	c(12)

### Sheet: Covariance changing
pair	df	dfres	F	p	sigTukeys	firstsigTukey	lastsigTukey		settings:
DS X Covariance	4	95	1026.68	0	0.5-0.25 0.75-0.5 1-0.75	0.5-0.25	1-0.75		idRange	c(2.5)
HS X Covariance	4	95	968.08	0	0.5-0.25 0.75-0.5 1-0.75	0.5-0.25	1-0.75		pRange	c(6)
MI X Covariance	4	95	671.26	0	0.5-0.25 0.75-0.5 1-0.75	0.5-0.25	1-0.75		covRange	c(0, 0.25, 0.5, 0.75, 1)
HM X Covariance	4	95	0.2	0.94		no sig	no sig		iRange	c(20)
									oRange	c(12)

### Sheet: Individuals changing
pair	df	dfres	F	p	sigTukeys	firstsigTukey	lastsigTukey		settings:
DS X Individuals	7	152	44.04	0		no sig	no sig		idRange	c(2.5)
HS X Individuals	7	152	26.73	0	10-5	10-5	10-5		pRange	c(6)
MI X Individuals	7	152	851.94	0	all sig	10-5	40-35		covRange	c(0.5)
HM X Individuals	7	152	0.64	0.72		no sig	no sig		iRange	c(5, 10, 15, 20, 25, 30, 35, 40)
									oRange	c(12)

### Sheet: Observations changing
pair	df	dfres	F	p	sigTukeys	firstsigTukey	lastsigTukey		settings:
DS X Observations	4	95	12.54	0	8-4	8-4	8-4		idRange	c(2.5)
HS X Observations	4	95	0.51	0.73		no sig	no sig		pRange	c(6)
MI X Observations	4	95	1.56	0.19		no sig	no sig		covRange	c(0.5)
HM X Observations	4	95	0.46	0.76		no sig	no sig		iRange	c(20)
									oRange	c(4, 8, 12, 16, 20)
