## Supplement 3 - Univariate Metrics-data pooled or by single parameter changing for "Measuring individual identity information in animal signals: Overview and performance of available identity metrics"

### Sheet: all data pooled
pair	df	dfres	F	p	sigTukeys	firstsigTukey	lastsigTukey		settings:
Fvalue X Individuality	4	3995	2960.72	0	2.5-1 5-2.5 10-5	2.5-1	10-5		idRange	c(0.01, 1, 2.5, 5, 10)
Fvalue X Individuals	7	3992	0.05	1		no sig	no sig		iRange	c(5, 10, 15, 20, 25, 30, 35, 40)
Fvalue X Observations	4	3995	84.19	0	all sig	8-4	20-16		oRange	c(4, 8, 12, 16, 20)
PICbwtotal X Individuality	4	3995	64315.6	0	all sig	1-0.01	10-5
PICbwtotal X Individuals	7	3992	0.35	0.93		no sig	no sig
PICbwtotal X Observations	4	3995	1.25	0.29		no sig	no sig
PICbwmeans X Individuality	4	3995	72200.3	0	all sig	1-0.01	10-5
PICbwmeans X Individuals	7	3992	0.02	1		no sig	no sig
PICbwmeans X Observations	4	3995	1.45	0.21		no sig	no sig
HSngroups X Individuality	4	3995	5352.34	0	all sig	1-0.01	10-5
HSngroups X Individuals	7	3992	41.52	0	10-5	10-5	10-5
HSngroups X Observations	4	3995	44.75	0	8-4 12-8	8-4	12-8
HSntot X Individuality	4	3995	4125.84	0	all sig	1-0.01	10-5
HSntot X Individuals	7	3992	67.17	0	10-5 15-10	10-5	15-10
HSntot X Observations	4	3995	0.01	1		no sig	no sig
HSnpergroup X Individuality	4	3995	185862	0	all sig	1-0.01	10-5
HSnpergroup X Individuals	7	3992	0.01	1		no sig	no sig
HSnpergroup X Observations	4	3995	0	1		no sig	no sig
HSvarcomp X Individuality	4	3995	188981	0	all sig	1-0.01	10-5
HSvarcomp X Individuals	7	3992	0.01	1		no sig	no sig
HSvarcomp X Observations	4	3995	0.01	1		no sig	no sig

### Sheet: Individuality changing
pair	df	dfres	F	p	sigTukeys	firstsigTukey	lastsigTukey		settings:
Fvalue X Individuality	4	95	1730.41	0	2.5-1 5-2.5 10-5	2.5-1	10-5		idRange	c(0.01, 1, 2.5, 5, 10)
PICbwtotal X Individuality	4	95	3865.65	0	all sig	1-0.01	10-5		iRange	c(20)
PICbwmeans X Individuality	4	95	4179.14	0	all sig	1-0.01	10-5		oRange	c(12)
HSngroups X Individuality	4	95	7833.93	0	all sig	1-0.01	10-5
HSntot X Individuality	4	95	4664.57	0	all sig	1-0.01	10-5
HSnpergroup X Individuality	4	95	8355.43	0	all sig	1-0.01	10-5
HSvarcomp X Individuality	4	95	8415.01	0	all sig	1-0.01	10-5

### Sheet: Individuals changing
pair	df	dfres	F	p	sigTukeys	firstsigTukey	lastsigTukey		settings:
Fvalue X Individuals	7	152	1.05	0.4		no sig	no sig		idRange	c(2.5)
PICbwtotal X Individuals	7	152	7.46	0	10-5	10-5	10-5		iRange	c(5, 10, 15, 20, 25, 30, 35, 40)
PICbwmeans X Individuals	7	152	1.16	0.33		no sig	no sig		oRange	c(12)
HSngroups X Individuals	7	152	533.25	0	10-5 15-10 20-15 25-20 30-25 35-30	10-5	35-30
HSntot X Individuals	7	152	355.33	0	10-5 15-10 20-15 25-20	10-5	25-20
HSnpergroup X Individuals	7	152	1.27	0.27		no sig	no sig
HSvarcomp X Individuals	7	152	1.27	0.27		no sig	no sig

### Sheet: Observations changing
pair	df	dfres	F	p	sigTukeys	firstsigTukey	lastsigTukey		settings:
Fvalue X Observations	4	95	441.85	0	all sig	8-4	20-16		idRange	c(2.5)
PICbwtotal X Observations	4	95	1.59	0.18		no sig	no sig		iRange	c(20)
PICbwmeans X Observations	4	95	1.69	0.16		no sig	no sig		oRange	c(4, 8, 12, 16, 20)
HSngroups X Observations	4	95	511.02	0	all sig	8-4	20-16
HSntot X Observations	4	95	0.98	0.42		no sig	no sig
HSnpergroup X Observations	4	95	1.22	0.31		no sig	no sig
HSvarcomp X Observations	4	95	1.22	0.31		no sig	no sig
